# CLPTM1L is a lipid scramblase involved in glycosylphosphatidylinositol biosynthesis

**DOI:** 10.1101/2021.07.12.451801

**Authors:** Yicheng Wang, Anant K. Menon, Yuta Maki, Yi-Shi Liu, Yugo Iwasaki, Morihisa Fujita, Paula A. Guerrero, Daniel Varón Silva, Peter H. Seeberger, Yoshiko Murakami, Taroh Kinoshita

## Abstract

Glycosylphosphatidylinositols (GPIs) are membrane anchors of many eukaryotic cell surface proteins. Biosynthesis of GPIs is initiated at the cytosolic face of the endoplasmic reticulum (ER) and the second intermediate, glucosaminyl-phosphatidylinositol (GlcN-PI), is translocated across the membrane to the lumenal face for later biosynthetic steps and attachment to proteins. The mechanism of the lumenal translocation of GlcN-PI is unclear. We report that Cleft lip and palate transmembrane protein 1-like protein (CLPTM1L), an ER membrane protein of unknown function, is a lipid scramblase involved in GPI biosynthesis. Purified CLPTM1L scrambles GlcN-PI, PI, and several other phospholipids in vitro. Knockout of *CLPTM1L* gene in mammalian cultured cells partially decreased GPI-anchored proteins due to impaired usage of GlcN-PI, suggesting a major role of CLPTM1L in lumenal translocation of GlcN-PI.

**One-Sentence Summary:** CLPTM1L translocates glucosaminyl-phosphatidylinositol across the membrane during glycosylphosphatidylinositol biosynthesis.
