## Supplementary material for "CLPTM1L is a lipid scramblase involved in glycosylphosphatidylinositol biosynthesis": Table S1: Oligonucleotides used in this study.

### Sheet: Sheet1
Table S1: Oligonucleotides used in this study.
Name	Primer Sequence (5' -> 3')	Purpose
CRISPR sgRNA Oligos
sg-CLPTM1L-1-Fw	caccGCCCACCACCAAGCTGGTGA	Cloning sgRNA to px330-EGFP or lentiCRISPR v2
sg-CLPTM1L-1-Rv	aaacTCACCAGCTTGGTGGTGGGC
sg-CLPTM1L-2-Fw	caccGCAGCTTGGGCCGCCGCGCC	Cloning sgRNA to px330-EGFP or lentiCRISPR v2
sg-CLPTM1L-2-Rv	aaacGGCGCGGCGGCCCAAGCTGC
sg-PIGA-Fw	caccGTTAGAAATGTCTTAGTTCA	Cloning sgRNA to px330-EGFP
sg-PIGA-Rv	aaacTGAACTAAGACATTTCTAAC
sg-DPM1-Fw	caccGTAGTCCTCGCAGGTCTCGG	Cloning sgRNA to px330-EGFP
sg-DPM1-Rv	aaacCCGAGACCTGCGAGGACTAC
cDNA Cloning Primers
hCLPTM1L-1-Fw	aaaaGAATTCCACCATGTGGAGCGGCCGCAGCTC	Cloning human CLPTM1L cDNA to pLiB2-BSD
hCLPTM1L-1-Rv	aaaaCTCGAGTCAGTCCGTGTGGGGCGCCC
hCLPTM1L-Flag-6His-Rv	aaaaACGCGTGTCCGTGTGGGGCGCCCG	Cloning CLPTM1L to pLiB2-BSD-B3GALT4-FLAG-6His
		Cloning CLPTM1L to pME-3HA to generate CLPTM1L-3HA for pLiB2-Hyg-CLPTM1L-3HA
In-Fusion HD Cloning
IF-CLPTM1L-Fw	AGGAATTCCACCATGTGGAGCGGCCGCAGCTCC
IF-CLPTM1L-Rv	CTTGCTCACCCCTCCGTCCGTGTGGGGCGCCCG
L-pPB-tetIRB-Fw	GGAGGGGTGAGCAAGGGC	Cloning CLPTM1L to pPB-tetIRB-tetON-BSD-B3GALT4-mEGFP
L-pPB-tetIRB-Rv	CATGGTGGAATTCCTGGATCCTTC
IF-CLPTM1L-FH-Fw	AAGGATCCAGGAATTCCACCATGTGGAGCGGCCG	Cloning CLPTM1L to pPB-tetON-BSD-tightFF
IF-CLPTM1L-FH-Rv	ACTAGTCTAGCGGCCGCTTAGTGATGGTGATGGTGATGTTTG
IF-mTMEM16K-Fw	AGGAATTCCACCATGAGAGTGACTTTATCAACGCTGG	Cloning mouse Ano10/Tmem16k to pPB-tetON-CLPTM1L-FH-BSD-tightFF
IF-mTMEM16K-Rv	GTCTCCGCCACGCGTGGTAGCTTCCTTCCCATCTTCC
L-pPB-tightFF-Fw	ACGCGTGGCGGAGACTAC
L-pPB-tightFF-Rv	CATGGTGGAATTCCTGGATCC
IF-CLPTM1-Fw	AGGAATTCCACCATGGCGGCGGCGCAGGAGGCG	Cloning CLPTM1 to pPB-tetON-CLPTM1L-FH-BSD-tightFF
IF-CLPTM1-Rv	GTCTCCGCCACGCGTATCCTTTTTCTTGTCCTCTGCTGGC
NGS Primers
sgRNA-control-Fw	aactaTCGATTTCTTGGCTTTATATATCTTGTGGA	Amplification of sgRNA
sgRNA-control-Rv	atgatGGACTAGCCTTATTTTAACTTGCTATTTCTAGCTCT
sgRNA-select-1-Fw	gacttTCGATTTCTTGGCTTTATATATCTTGTGGA	Amplification of sgRNA
sgRNA-select-1-Rv	gtttgGGACTAGCCTTATTTTAACTTGCTATTTCTAGCTCT
sgRNA-select-2-Fw	tatgtTCGATTTCTTGGCTTTATATATCTTGTGGA	Amplification of sgRNA
sgRNA-select-2-Rv	ttactGGACTAGCCTTATTTTAACTTGCTATTTCTAGCTCT
Genotyping Primers
CLPTM1L-KO-verify-Fw	GCTCTCCAGTGAGCGGCGGA	Confirmation of CRISPR mediated large deletion
CLPTM1L-KO-verify-Rv	CAGCACCCAGGTGGGACC
